# The Joint Impact of Deleterious Mutations, Dominance, and Gene Flow on Linked Neutral Variation in Structured Populations

**DOI:** 10.64898/2026.05.15.724312

**Authors:** Pierre Lesturgie, Alexandre Blanckaert, Vitor C. Sousa

## Abstract

Most species are geographically structured, which leaves characteristic signatures in neutral genomic regions used to reconstruct demographic history. Yet, these signatures can be distorted by linked selection due to deleterious mutations. This can reduce genetic diversity through Background *Selection*, or increase diversity through *Associative Overdominance*. While their effects are well characterized in panmictic populations, they remain largely unexplored in structured populations. We investigated an Isolation-with-Migration model using simulations across a range of migration, selection, dominance, and recombination parameters. We quantified the effects of deleterious mutations on standard summary statistics by simulating either genotypes at neutral and deleterious mutations (*genotype*-based approach) or genealogies and deleterious mutations (*Ancestral Recombination Graph*-based approach). The latter recovered similar patterns, directly relating genomic patterns to underlying coalescent processes. For lower recombination rates, we found a Background Selection-driven regime for weakly codominant mutations, characterized by lower diversity and increased genetic differentiation. For recessive mutations, we identified an Associative Overdominance-driven regime, characterized by increased diversity and lower genetic differentiation. This is reflected in the genealogies: Background Selection shrunk coalescence times and led to lineage sorting topologies, while Associative Overdominance stretched coalescence times and led to incomplete lineage-sorting topologies. Migration strongly affected genetic differentiation and topology frequencies but had weaker effects on diversity and coalescence times. Our results provide evidence of a transition from Associative Overdominance to Background Selection for recessive deleterious mutations in an isolation-with-migration model. Importantly, these processes leave distinct signatures on genealogies, highlighting that *Ancestral Recombination Graph*-based approaches have the potential for inferring linked-selection in structured populations.

**Article summary:** Jointly inferring demography and selection from genomic data is challenging due to the effect of deleterious mutations on linked neutral regions. While this effect has been characterized in panmictic populations, little is known about this effect in structured populations. Here, we use simulations to investigate how deleterious mutations shape genomic variation in a structured model, comparing *genotype*-based and *Ancestral Recombination Graphs*-based approaches. We showed that Background Selection and Associative Overdominance leave distinct signatures on summary statistics and genealogies. Our results highlighted the need to consider the selection-demography interplay for genomic inference, and the potential of *Ancestral-Recombinant-Graph* to disentangle this interplay.
