## Supplementary material for "The Joint Impact of Deleterious Mutations, Dominance, and Gene Flow on Linked Neutral Variation in Structured Populations": Table S1

### Sheet: Table S1
Table S1. Summary statistics estimated under the genotype-based approach and the ARG-based approach in the absence (M=0) or presence of gene flow (M=2.5) for co-dominant (h=0.5) and recessive (h=0.01) mutations. All values reported here correspond to the median value of the 1024 simulations, to the exception of topology proportions (mean value instead). For co-dominant mutations (h=0.5) we report…
				h=0.5				h=0.01
				Neutral (2Ns=0)				Neutral (2Ns=0)
					2Ns at peak	Value	b		2Ns at peak	Value	b	2Ns at peak	Value	b
Genotype-based approach	M=0	Pi		0.000960987	20	0.000535691	0.557438	0.000960987	20	0.00231115	2.40498	200	0.000491776	0.511741
		Dxy		0.00145006	20	0.000948562	0.654153	0.00145006	20	0.00264359	1.82309	200	0.000892094	0.615211
		DAFi		0.173959	10	0.142457	0.818908	0.173959	2	0.211152	1.2138	100	0.131486	0.755842
		FST		0.30809	20	0.401815	1.30421	0.30809	20	0.11986	0.389041	200	0.419226	1.36073
	M=2.5	Pi		0.00113125	20	0.000685954	0.606368	0.00113125	20	0.00239885	2.12053	200	0.000644441	0.569671
		Dxy		0.00124747	20	0.000759906	0.609159	0.00124747	20	0.00250109	2.00493	200	0.000715875	0.573862
		DAFi		0.175883	10	0.14513	0.825152	0.175883	2	0.213853	1.21588	100	0.134401	0.764149
		FST		0.0723138	20	0.0861314	1.19108	0.0723138	20	0.0283126	0.391524	2000	0.0876688	1.21234
ARG-based approach	M=0	Pi_g		3742.72	20	2001.43	0.534752	3770.9	20	9398.16	2.49229	200	1824.78	0.48391
		Dxy_g		5720.18	20	3648.94	0.637908	5748.5	20	10731.5	1.86683	200	3355.54	0.583724
		DAFi		0.374776	10	0.35411	0.944857	0.375637	2	0.396331	1.05509	100	0.350304	0.932558
		FST		0.31137	20	0.402055	1.29125	0.31123	20	0.123354	0.396344	200	0.419254	1.34709
		SFS	Private polymorphism	0.28703	10	0.306347	1.0673	0.280486	1	0.259895	0.92659	100	0.313091	1.11625
			Shared polymorphism	0.0621746	20	0.0285545	0.459263	0.0611891	10	0.139625	2.28186	200	0.0253257	0.413892
		T1 - INTRA	Proportion*	0.353166	20	0.501342	1.41956	0.359521	20	0.184065	0.511973	200	0.541602	1.50645
			T2	3373.87	20	1970.67	0.584097	3387.25	20	7327.12	2.16315	200	1851.25	0.546535
			T3	1427.49	20	959.312	0.672026	1431.66	20	3432.6	2.39764	200	919.179	0.642037
			T4	578.623	20	450.614	0.778769	586.861	20	1068.73	1.8211	200	434.47	0.740329
		T1 - INTER	Proportion*	0.0804515	20	0.0384211	0.477569	0.079726	20	0.171459	2.15061	200	0.0327603	0.410912
			T2	3798.74	20	2277.84	0.599629	3839.71	20	7798.48	2.03101	200	2119	0.551865
			T3	2021.91	20	1495	0.739399	2019.67	20	3859.22	1.91082	200	1449	0.717445
			T4	1328.43	20	1152.02	0.867209	1334.77	20	1702.36	1.27539	200	1122	0.840594
		T2 - INTRA	Proportion*	0.403393	20	0.377709	0.93633	0.400035	20	0.34275	0.856801	0	0.400035	1
			T2	3689.59	20	2255.52	0.61132	3698.63	20	7411.29	2.00379	200	2085.09	0.563746
			T3	1740.03	20	1341.47	0.770947	1750.07	20	3247.85	1.85583	200	1299.55	0.742571
			T4	686.163	20	571.73	0.833228	690.418	20	1122.51	1.62584	200	564.478	0.817588
		T2 - INTER	Proportion*	0.162844	20	0.0822074	0.504824	0.160613	20	0.301641	1.87807	200	0.0670173	0.41726
			T2	3951.18	20	2419.77	0.612416	3912.78	20	7913.81	2.02256	200	2180	0.557149
			T3	1989.95	20	1494.14	0.750842	2002.99	20	4013.2	2.00361	200	1427.25	0.71256
			T4	1322.76	20	1159.59	0.876644	1327.18	20	1756.91	1.32379	200	1141.95	0.860427
	M=2.5	Pi_g		4532.52	20	2552.01	0.563045	4405.47	20	9703.72	2.20265	200	2456.43	0.557585
		Dxy_g		4959.89	20	2912.06	0.587122	4906.1	20	10165.2	2.07195	200	2728.07	0.556057
		DAFi		0.380799	10	0.362671	0.952393	0.381121	2	0.404081	1.06024	100	0.356393	0.935117
		FST		0.0809531	20	0.0906283	1.11951	0.0722584	20	0.0256883	0.355506	2000	0.0853102	1.18063
		SFS	Private polymorphism	0.275141	10	0.299084	1.08702	0.279323	2	0.251335	0.899801	100	0.307931	1.10242
			Shared polymorphism	0.134094	10	0.113095	0.843395	0.136751	2	0.173379	1.26784	100	0.113788	0.832083
		T1 - INTRA	Proportion*	0.156753	20	0.169402	1.08069	0.1542	20	0.12911	0.837286	1000	0.16413	1.06439
			T2	3410.14	10	1946.43	0.570777	3435.95	20	7529.97	2.19153	200	1830.74	0.532821
			T3	1541.95	20	1035.44	0.671512	1550.88	20	3602.13	2.32264	200	1014.36	0.654054
			T4	624.617	20	434.001	0.694827	635.579	20	1212.96	1.90844	200	437.35	0.688114
		T1 - INTER	Proportion*	0.181038	10	0.163501	0.903133	0.185234	2	0.2119	1.14395	100	0.171072	0.923544
			T2	3493.56	10	1999.88	0.57245	3517.91	20	7497.17	2.13114	200	1904.86	0.541474
			T3	1650.64	20	1150.79	0.697177	1663.05	20	3577.01	2.15088	200	1104.91	0.664389
			T4	815.334	20	579.07	0.710224	807.722	20	1254.5	1.55313	200	576.316	0.713508
		T2 - INTRA	Proportion*	0.287614	10	0.302264	1.05094	0.291839	20	0.255653	0.876006	1000	0.293972	1.00731
			T2	3563.12	20	2036.92	0.571666	3552.36	20	7642.2	2.1513	200	1927.09	0.542483
			T3	1565.3	20	1069.07	0.682979	1578.21	20	3487.39	2.20971	200	1025.01	0.649471
			T4	685.974	20	496.326	0.723535	687.709	20	1300.19	1.89061	200	484.383	0.704343
		T2 - INTER	Proportion*	0.37451	20	0.36672	0.979199	0.368564	100	0.412516	1.11925	1000	0.360579	0.978335
			T2	3564.24	20	2082.86	0.584377	3609.84	20	7515.96	2.08207	200	1943.2	0.538308
			T3	1607.27	20	1100.17	0.684493	1607.38	20	3424.53	2.1305	200	1059.84	0.659358
			T4	796.737	20	590.831	0.741563	803.99	20	1225.03	1.52368	200	570.331	0.709375
