## Supplementary material for "The Joint Impact of Deleterious Mutations, Dominance, and Gene Flow on Linked Neutral Variation in Structured Populations": Table S2

### Sheet: Table S4
Table S4. Number and proportion of topologies under different coalescence times scenarios. Going backwards in time, scenario 1: T4 and T3 occur earlier than TDIV, T4 later; scenario 2: T4 occurs earlier than TDIV, T3 and T2 later; scenario 3: all coalescence times occur later than TDIV. We provide the observed topology proportions under the AOD extremum and two examples: if all coalescence times …
Scenario					T1-INTRA	T1-INTER	T2-INTRA	T2-INTER
1	T4<TDIV	T3<TDIV	T2>TDIV	Number of possible topologies	8	0	0	0
				Proportion	1	0	0	0
2	T4<TDIV	T3>TDIV	T2>TDIV	Number of possible topologies	8	0	16	0
				Proportion	0.333333	0	0.666667	0
3	T4>TDIV	T3>TDIV	T2>TDIV	Number of possible topologies	8	8	16	16
				Proportion	0.166667	0.166667	0.333333	0.333333
Observed topology proportions under AOD extremum					0.18	0.17	0.34	0.3
Proportion of topologies when 100% of trees follow scenario 3					0.166667	0.166667	0.333333	0.333333
Proportion of topologies when 95% of trees follow scenario 3, 5% scenario 2					0.175	0.158333	0.35	0.316667
Possible topologies					(A1,A2),(B1,B2)	(A1,B2),(B1,A2)	(A1,((A2),(B1,B2)))	(A1,((B2),(B1,A2)))
					(B1,B2),(A1,A2)	(B1,A2),(A1,B2)	(A1,((A2),(B2,B1)))	(A1,((B2),(A2,B1)))
					(A2,A1),(B1,B2)	(A2,B1),(B2,A1)	(A2,((A1),(B1,B2)))	(A2,((B1),(A1,B2)))
					(B1,B2),(A2,A1)	(B2,A1),(A2,B1)	(A2,((A1),(B2,B1)))	(A2,((B1),(B2,A1)))
					(A2,A1),(B2,B1)	(A1,B1),(B2,A2)	(B1,((B2),(A1,A2)))	(B1,((A2),(A1,B2)))
					(B2,B1),(A2,A1)	(B1,A1),(A2,B2)	(B1,((B2),(A2,A1)))	(B1,((A2),(B2,A1)))
					(A1,A2),(B2,B1)	(A2,B2),(B1,A1)	(B2,((B1),(A1,A2)))	(B2,((A1),(B1,A2)))
					(B2,B1),(A1,A2)	(B2,A2),(A1,B1)	(B2,((B1),(A2,A1)))	(B2,((A1),(A2,B1)))
							(((A1,A2),(B1)),B2)	(((A1,B2),(B1)),A2)
							(((A1,A2),(B2)),B1)	(((A1,B2),(A2)),B1)
							(((A2,A1),(B2)),B1)	(((B2,A1),(A2)),B1)
							(((A2,A1),(B1)),B2)	(((B2,A1),(B1)),A2)
							(((B1,B2),(A1)),A2)	(((B1,A2),(A1)),B2)
							(((B2,B1),(A1)),A2)	(((A2,B1),(A1)),B2)
							(((B1,B2),(A2)),A1)	(((B1,A2),(B2)),A1)
							(((B2,B1),(A2)),A1)	(((A2,B1),(B2)),A1)
