## Supplementary material for "The Joint Impact of Deleterious Mutations, Dominance, and Gene Flow on Linked Neutral Variation in Structured Populations": Table S3

### Sheet: Sheet1
Table S3. Mean pairwise difference (π) estimated using the ARG-based approach under the IM scenario in the absence of gene flow (M=0), the IM scenario in the presence of gene flow (M=2.5) or under the panmictic ancestral scenario for different values of 2Ns and h and under neutrality. All values reported here correspond to the median value of the 1024 simulations. For all three scenarios, we repo…
Scenario	h	2Ns	π_g	b	b_s/b_a
	Neutral		4405	1	1
M=2.5	0.01	20	9704	2.2	0.94
	0.01	200	2456	0.56	1.13
	0.5	20	2552	0.58	1.08
M=0	Neutral		3771	1	1
	0.01	20	9398	2.49	1.07
	0.01	200	1825	0.48	0.98
	0.5	20	2001	0.53	0.99
Ancestral	Neutral		3774	1	1
	0.01	20	8826	2.34	1
	0.01	200	1862	0.49	1
	0.5	20	2030	0.54	1
