## Supplementary material for "The Joint Impact of Deleterious Mutations, Dominance, and Gene Flow on Linked Neutral Variation in Structured Populations": Table S4

### Sheet: Table S2
Table S4. Summary statistics estimated under the ARG-based approach in the absence (M=0) or presence of gene flow (M=2.5) comparing a scenario of fixed constant fitness effect (2Ns=20) to a scenario where fitness effects are drawn from an exponential distribution of mean 2Ns=20, for co-dominant (h=0.5) and recessive (h=0.01) mutations. All values reported here correspond to the median value of th…
			h=0.5						h=0.01
			Neutral	2Ns = 20		exp(1/20)			Neutral	2Ns = 20		exp(1/20)
				Value	b	Max or min	b	Ratio extremums		Value	b	Value	b	Ratio extremums
M=0	Pi_g		3742.72	2001.43	0.534752	2391.71	0.639031	1.195	3770.9	9398.16	2.49229	6701.01	1.77703	0.713013
	Dxy_g		5720.18	3648.94	0.637907	3997.66	0.69887	1.09557	5748.5	10731.5	1.86683	8317.6	1.44692	0.775066
	DAFi		0.374776	0.356476	0.951171	0.359709	0.959798	1.00907	0.375637	0.381925	1.01674	0.384265	1.02297	1.00613
	FST		0.31137	0.402055	1.29125	0.36615	1.17593	0.910697	0.31123	0.123354	0.396344	0.156856	0.503987	1.27159
	SFS	Private polymorphism	0.28703	0.298052	1.0384	0.298526	1.04005	1.00159	0.280486	0.283273	1.00994	0.284158	1.01309	1.00312
		Shared polymorphism	0.0621746	0.0285545	0.459263	0.0339057	0.54533	1.1874	0.0611891	0.136553	2.23166	0.118273	1.9329	0.866128
	T1 - INTRA	Proportion*	0.353166	0.501341	1.41956	0.450959	1.2769	0.899504	0.359521	0.184065	0.511973	0.213355	0.593443	1.15913
		T2	3373.87	1970.67	0.584097	2242.15	0.664562	1.13776	3387.25	7327.12	2.16315	5310.55	1.56781	0.724779
		T3	1427.49	959.312	0.672027	1056.18	0.739888	1.10098	1431.66	3432.6	2.39764	2299.7	1.60631	0.669957
		T4	578.623	450.614	0.778769	478.447	0.826872	1.06177	586.861	1068.73	1.8211	798.353	1.36038	0.74701
	T1 - INTER	Proportion*	0.0804515	0.0384211	0.477569	0.049707	0.617851	1.29374	0.079726	0.171459	2.15061	0.145693	1.82742	0.849723
		T2	3798.74	2277.84	0.599629	2462	0.648109	1.08085	3839.71	7798.48	2.03101	6108.47	1.59087	0.78329
		T3	2021.91	1495	0.739399	1576.06	0.779488	1.05422	2019.67	3859.22	1.91082	2858.62	1.41539	0.740725
		T4	1328.43	1152.02	0.867208	1190.32	0.896035	1.03324	1334.77	1702.36	1.27539	1454.37	1.0896	0.854326
	T2 - INTRA	Proportion*	0.403393	0.377709	0.93633	0.388832	0.963905	1.02945	0.400035	0.34275	0.856801	0.378347	0.945785	1.10386
		T2	3689.59	2255.52	0.61132	2505.31	0.679021	1.11075	3698.63	7411.29	2.00379	5676.22	1.53468	0.765889
		T3	1740.03	1341.47	0.770947	1393.86	0.801055	1.03905	1750.07	3247.85	1.85583	2351.8	1.34383	0.724109
		T4	686.163	571.73	0.833228	608.33	0.886568	1.06402	690.418	1122.51	1.62584	858.768	1.24384	0.765043
	T2 - INTER	Proportion*	0.162844	0.0822074	0.504824	0.110326	0.677493	1.34204	0.160613	0.301642	1.87807	0.262394	1.63371	0.869888
		T2	3951.18	2419.77	0.612416	2672.05	0.676267	1.10426	3912.78	7913.81	2.02256	6166.04	1.57587	0.779149
		T3	1989.95	1494.14	0.750842	1566.96	0.787436	1.04874	2002.99	4013.2	2.00361	2925.35	1.4605	0.728933
		T4	1322.76	1159.59	0.876643	1191.12	0.900481	1.02719	1327.18	1756.91	1.32379	1470.05	1.10764	0.836721
M=2.5	Pi_g		4532.52	2552.01	0.563045	2911.53	0.642366	1.14088	4405.47	9703.72	2.20265	7136.51	1.61992	0.73544
	Dxy_g		4959.89	2912.06	0.587122	3214.08	0.648014	1.10371	4906.1	10165.2	2.07195	7523.53	1.53351	0.740128
	DAFi		0.380799	0.36436	0.95683	0.365419	0.95961	1.00291	0.381121	0.388491	1.01934	0.391543	1.02735	1.00786
	FST		0.0809531	0.0906282	1.11951	0.080085	0.989276	0.883665	0.0722584	0.0256883	0.355506	0.0376797	0.521458	1.4668
	SFS	Private polymorphism	0.275141	0.287343	1.04435	0.292738	1.06396	1.01877	0.279323	0.277519	0.99354	0.272348	0.975027	0.981367
		Shared polymorphism	0.134094	0.115002	0.85762	0.118598	0.884439	1.03127	0.136751	0.167854	1.22745	0.15852	1.15919	0.944388
	T1 - INTRA	Proportion*	0.156753	0.169402	1.08069	0.156789	1.00023	0.925543	0.1542	0.12911	0.837286	0.131455	0.852498	1.01817
		T2	3410.14	1961.64	0.575238	2142.77	0.628352	1.09233	3435.95	7529.97	2.19153	5664.77	1.64868	0.752297
		T3	1541.95	1035.44	0.671512	1147.01	0.743874	1.10776	1550.88	3602.13	2.32264	2458.13	1.58499	0.682409
		T4	624.617	434.001	0.694827	488.495	0.78207	1.12556	635.579	1212.96	1.90844	902.522	1.42	0.744064
	T1 - INTER	Proportion*	0.181038	0.167154	0.923309	0.17469	0.964934	1.04508	0.185234	0.209733	1.13226	0.202605	1.09378	0.966015
		T2	3493.56	2017.39	0.577461	2223.75	0.63653	1.10229	3517.91	7497.16	2.13114	5657.03	1.60807	0.754556
		T3	1650.64	1150.79	0.697177	1248.17	0.756174	1.08462	1663.05	3577.01	2.15088	2513.72	1.51151	0.702744
		T4	815.334	579.07	0.710224	651.845	0.799482	1.12568	807.722	1254.5	1.55313	994.664	1.23144	0.792878
	T2 - INTRA	Proportion*	0.287614	0.296534	1.03101	0.296581	1.03118	1.00016	0.291839	0.255653	0.876006	0.262473	0.899376	1.02668
		T2	3563.12	2036.91	0.571666	2291.94	0.64324	1.1252	3552.36	7642.2	2.1513	5614.41	1.58047	0.734659
		T3	1565.3	1069.07	0.682979	1163.33	0.743198	1.08817	1578.21	3487.39	2.20971	2350.94	1.48962	0.674125
		T4	685.974	496.326	0.723535	541.349	0.789168	1.09071	687.709	1300.19	1.89061	941.561	1.36913	0.72417
	T2 - INTER	Proportion*	0.37451	0.36672	0.979199	0.371832	0.992847	1.01394	0.368564	0.405441	1.10006	0.403442	1.09463	0.995069
		T2	3564.24	2082.86	0.584377	2306.84	0.647218	1.10754	3609.84	7515.95	2.08207	5724.3	1.58575	0.76162
		T3	1607.27	1100.17	0.684493	1213.49	0.755002	1.10301	1607.38	3424.53	2.1305	2428.91	1.5111	0.709267
		T4	796.737	590.831	0.741563	650.331	0.816242	1.1007	803.99	1225.03	1.52368	987.415	1.22814	0.806035
