## Supplementary material for "The Joint Impact of Deleterious Mutations, Dominance, and Gene Flow on Linked Neutral Variation in Structured Populations": Table S5

### Sheet: Table S2
Table S5. Summary statistics estimated under the ARG-based approach in the absence (M=0) or presence of gene flow (M=2.5) comparing a scenario where fitness effects and dominance coefficients are drawn from a joint distribution to a scenario of fixed constant fitness effect (2Ns=20) with a constant dominance coefficient (h=0.01). All values reported here correspond to the median value of the 1024…
				Distribution sh		h=0.01
			Neutral	Value	b	2Ns at peak	Value	b
M=0	Pi_g		3770.9	7766.6	2.05961	20	9398.16	2.49229
	Dxy_g		5748.5	9157.1	1.59296	20	10731.5	1.86683
	DAFi		0.375637	0.386704	1.02946	2	0.396331	1.05509
	FST		0.31123	0.139842	0.449319	20	0.123354	0.396344
	SFS	Private polymorphism	0.280486	0.274588	0.978972	1	0.259895	0.92659
		Shared polymorphism	0.0611891	0.133094	2.17512	10	0.139625	2.28186
	T1 - INTRA	Proportion*	0.359521	0.198919	0.553289	20	0.184065	0.511973
		T2	3387.25	5878.09	1.73536	20	7327.12	2.16315
		T3	1431.66	2472.54	1.72704	20	3432.6	2.39764
		T4	586.861	737.94	1.25743	20	1068.73	1.8211
	T1 - INTER	Proportion*	0.079726	0.160927	2.0185	20	0.171459	2.15061
		T2	3839.71	6931.19	1.80513	20	7798.48	2.03101
		T3	2019.67	3051.1	1.5107	20	3859.22	1.91082
		T4	1334.77	1463.09	1.09613	20	1702.36	1.27539
	T2 - INTRA	Proportion*	0.400035	0.377278	0.943113	20	0.34275	0.856801
		T2	3698.63	6291.13	1.70093	20	7411.29	2.00379
		T3	1750.07	2458.77	1.40495	20	3247.85	1.85583
		T4	690.418	829.229	1.20105	20	1122.51	1.62584
	T2 - INTER	Proportion*	0.160613	0.262764	1.63601	20	0.301641	1.87807
		T2	3912.78	6931.41	1.77148	20	7913.81	2.02256
		T3	2002.99	3244.34	1.61975	20	4013.2	2.00361
		T4	1327.18	1501.49	1.13133	20	1756.91	1.32379
M=2.5	Pi_g		4405.47	8182.99	1.85746	20	9703.72	2.20265
	Dxy_g		4906.1	8615.39	1.75606	20	10165.2	2.07195
	DAFi		0.381121	0.392542	1.02997	2	0.404081	1.06024
	FST		0.0722583	0.0378089	0.523247	20	0.0256883	0.355506
	SFS	Private polymorphism	0.279323	0.266492	0.954064	2	0.251335	0.899801
		Shared polymorphism	0.136751	0.161585	1.1816	2	0.173379	1.26784
	T1 - INTRA	Proportion*	0.1542	0.130437	0.845891	20	0.12911	0.837286
		T2	3435.95	6434.98	1.87284	20	7529.97	2.19153
		T3	1550.88	2727.95	1.75896	20	3602.13	2.32264
		T4	635.579	913.58	1.4374	20	1212.96	1.90844
	T1 - INTER	Proportion*	0.185234	0.204286	1.10285	2	0.2119	1.14395
		T2	3517.91	6480.87	1.84225	20	7497.17	2.13114
		T3	1663.05	2778.42	1.67068	20	3577.01	2.15088
		T4	807.722	1027.51	1.27211	20	1254.5	1.55313
	T2 - INTRA	Proportion*	0.291839	0.262278	0.898709	20	0.255653	0.876006
		T2	3552.36	6329.81	1.78186	20	7642.2	2.1513
		T3	1578.21	2613.07	1.65571	20	3487.39	2.20971
		T4	687.709	957.387	1.39214	20	1300.19	1.89061
	T2 - INTER	Proportion*	0.368564	0.402869	1.09308	100	0.412516	1.11925
		T2	3609.84	6463.92	1.79064	20	7515.96	2.08207
		T3	1607.38	2724.61	1.69506	20	3424.53	2.1305
		T4	803.99	1010.9	1.25735	20	1225.03	1.52368
