## Supplementary material for "The Joint Impact of Deleterious Mutations, Dominance, and Gene Flow on Linked Neutral Variation in Structured Populations": Table S6

### Sheet: Table S3
Table S6. Summary statistics estimated under the genotype-based approach and the ARG-based approach for absent (M=0), moderate (M=0.5) and high gene flow (M=2.5) and for co-dominant (h=0.5) and recessive (h=0.01) mutations. All values reported here correspond to the median value of the 1024 simulations, to the exception of topology proportions (mean value instead). For co-dominant mutations (h=0.…
			h=0.5				h=0.01
			Neutral				Neutral
				2Ns at peak	Value	b		2Ns at peak	Value	b	2Ns at peak	Value	b
M=0	Pi_g		3742.72	20	2001.43	0.534752	3770.9	20	9398.16	2.49229	200	1824.78	0.48391
	Dxy_g		5720.18	20	3648.94	0.637908	5748.5	20	10731.5	1.86683	200	3355.54	0.583724
	DAFi		0.374776	10	0.35411	0.944857	0.375637	2	0.396331	1.05509	100	0.350304	0.932558
	FST		0.31137	20	0.402055	1.29125	0.31123	20	0.123354	0.396344	200	0.419254	1.34709
	SFS	Private polymorphism	0.28703	10	0.306347	1.0673	0.280486	1	0.259895	0.92659	100	0.313091	1.11625
		Shared polymorphism	0.0621746	20	0.0285545	0.459263	0.0611891	10	0.139625	2.28186	200	0.0253257	0.413892
	T1 - INTRA	Proportion*	0.353166	20	0.501342	1.41956	0.359521	20	0.184065	0.511973	200	0.541602	1.50645
		T2	3373.87	20	1970.67	0.584097	3387.25	20	7327.12	2.16315	200	1851.25	0.546535
		T3	1427.49	20	959.312	0.672026	1431.66	20	3432.6	2.39764	200	919.179	0.642037
		T4	578.623	20	450.614	0.778769	586.861	20	1068.73	1.8211	200	434.47	0.740329
	T1 - INTER	Proportion*	0.0804515	20	0.0384211	0.477569	0.079726	20	0.171459	2.15061	200	0.0327603	0.410912
		T2	3798.74	20	2277.84	0.599629	3839.71	20	7798.48	2.03101	200	2119	0.551865
		T3	2021.91	20	1495	0.739399	2019.67	20	3859.22	1.91082	200	1449	0.717445
		T4	1328.43	20	1152.02	0.867209	1334.77	20	1702.36	1.27539	200	1122	0.840594
	T2 - INTRA	Proportion*	0.403393	20	0.377709	0.93633	0.400035	20	0.34275	0.856801	0	0.400035	1
		T2	3689.59	20	2255.52	0.61132	3698.63	20	7411.29	2.00379	200	2085.09	0.563746
		T3	1740.03	20	1341.47	0.770947	1750.07	20	3247.85	1.85583	200	1299.55	0.742571
		T4	686.163	20	571.73	0.833228	690.418	20	1122.51	1.62584	200	564.478	0.817588
	T2 - INTER	Proportion*	0.162844	20	0.0822074	0.504824	0.160613	20	0.301641	1.87807	200	0.0670173	0.41726
		T2	3951.18	20	2419.77	0.612416	3912.78	20	7913.81	2.02256	200	2180	0.557149
		T3	1989.95	20	1494.14	0.750842	2002.99	20	4013.2	2.00361	200	1427.25	0.71256
		T4	1322.76	20	1159.59	0.876644	1327.18	20	1756.91	1.32379	200	1141.95	0.860427
M=0.5	Pi_g		4125.86	20	2311.33	0.560205	4088.45	20	9619.65	2.35289	200	2173.42	0.5316
	Dxy_g		5467.19	10	3325.32	0.608231	5392.69	20	10475.9	1.94262	200	3049.53	0.565494
	DAFi		0.376333	10	0.355939	0.94581	0.376661	10	0.390931	1.03788	100	0.352272	0.935248
	FST		0.216533	20	0.27893	1.28817	0.214734	20	0.0674489	0.314104	200	0.267475	1.24561
	SFS	Private polymorphism	0.283554	10	0.301448	1.06311	0.282602	10	0.271217	0.959711	100	0.309662	1.09575
		Shared polymorphism	0.0951616	10	0.0683802	0.718568	0.0950959	10	0.157749	1.65884	200	0.070315	0.739412
	T1 - INTRA	Proportion*	0.258919	20	0.338306	1.30661	0.257989	20	0.148491	0.57557	200	0.331326	1.28426
		T2	3403.52	10	1959.7	0.575786	3347.42	20	7437.87	2.22197	200	1814.93	0.542188
		T3	1484.05	20	990.86	0.667672	1480.96	20	3596.05	2.42819	200	946.975	0.639435
		T4	598.5	20	445.218	0.743889	590.876	20	1156.21	1.95678	200	424.137	0.71781
	T1 - INTER	Proportion*	0.12155	20	0.0832387	0.68481	0.12207	10	0.193998	1.58924	200	0.0865952	0.709391
		T2	3688.76	10	2167.9	0.587704	3622.02	20	7745.97	2.13858	200	1942.5	0.536303
		T3	1862.85	10	1342.02	0.720411	1845.09	20	3714.95	2.01342	200	1250.76	0.677886
		T4	1083.99	10	847.58	0.781911	1070	20	1471.14	1.3749	200	774.383	0.723722
	T2 - INTRA	Proportion*	0.361907	100	0.369609	1.02128	0.359933	20	0.293971	0.816736	200	0.360088	1.00043
		T2	3631.08	10	2141.02	0.589637	3643.62	20	7540.77	2.06958	200	1995.15	0.547573
		T3	1666.42	10	1218.85	0.731419	1664.92	20	3398.38	2.04117	200	1154.16	0.693221
		T4	672.554	20	527.432	0.784222	670.841	20	1211.54	1.80601	200	508.125	0.757445
	T2 - INTER	Proportion*	0.257516	20	0.217327	0.843935	0.259869	20	0.365004	1.40457	200	0.221884	0.853831
		T2	3768.8	20	2181.9	0.578938	3709.17	20	7723.25	2.0822	200	2047.09	0.5519
		T3	1789.44	20	1250.93	0.69906	1813.95	20	3661.43	2.01849	200	1167.2	0.64346
		T4	1072.97	20	811.543	0.756349	1066.22	20	1457.41	1.36689	200	769.278	0.721498
M=2.5	Pi_g		4532.52	20	2552.01	0.563045	4405.47	20	9703.72	2.20265	200	2456.43	0.557585
	Dxy_g		4959.89	20	2912.06	0.587122	4906.1	20	10165.2	2.07195	200	2728.07	0.556057
	DAFi		0.380799	10	0.362671	0.952393	0.381121	2	0.404081	1.06024	100	0.356393	0.935117
	FST		0.0809531	20	0.0906283	1.11951	0.0722584	20	0.0256883	0.355506	2000	0.0853102	1.18063
	SFS	Private polymorphism	0.275141	10	0.299084	1.08702	0.279323	2	0.251335	0.899801	100	0.307931	1.10242
		Shared polymorphism	0.134094	10	0.113095	0.843395	0.136751	2	0.173379	1.26784	100	0.113788	0.832083
	T1 - INTRA	Proportion*	0.156753	20	0.169402	1.08069	0.1542	20	0.12911	0.837286	1000	0.16413	1.06439
		T2	3410.14	10	1946.43	0.570777	3435.95	20	7529.97	2.19153	200	1830.74	0.532821
		T3	1541.95	20	1035.44	0.671512	1550.88	20	3602.13	2.32264	200	1014.36	0.654054
		T4	624.617	20	434.001	0.694827	635.579	20	1212.96	1.90844	200	437.35	0.688114
	T1 - INTER	Proportion*	0.181038	10	0.163501	0.903133	0.185234	2	0.2119	1.14395	100	0.171072	0.923544
		T2	3493.56	10	1999.88	0.57245	3517.91	20	7497.17	2.13114	200	1904.86	0.541474
		T3	1650.64	20	1150.79	0.697177	1663.05	20	3577.01	2.15088	200	1104.91	0.664389
		T4	815.334	20	579.07	0.710224	807.722	20	1254.5	1.55313	200	576.316	0.713508
	T2 - INTRA	Proportion*	0.287614	10	0.302264	1.05094	0.291839	20	0.255653	0.876006	1000	0.293972	1.00731
		T2	3563.12	20	2036.92	0.571666	3552.36	20	7642.2	2.1513	200	1927.09	0.542483
		T3	1565.3	20	1069.07	0.682979	1578.21	20	3487.39	2.20971	200	1025.01	0.649471
		T4	685.974	20	496.326	0.723535	687.709	20	1300.19	1.89061	200	484.383	0.704343
	T2 - INTER	Proportion*	0.37451	20	0.36672	0.979199	0.368564	100	0.412516	1.11925	1000	0.360579	0.978335
		T2	3564.24	20	2082.86	0.584377	3609.84	20	7515.96	2.08207	200	1943.2	0.538308
		T3	1607.27	20	1100.17	0.684493	1607.38	20	3424.53	2.1305	200	1059.84	0.659358
		T4	796.737	20	590.831	0.741563	803.99	20	1225.03	1.52368	200	570.331	0.709375
